# Towards a machine-learning assisted diagnosis of psychiatric disorders and their operationalization in preclinical research: evidence from studies on addiction-like behaviour in individual rats

**DOI:** 10.1101/2021.10.11.463926

**Authors:** Kshitij S Jadhav, Benjamin Boury Jamot, Veronique Deroche-Gamonet, David Belin, Benjamin Boutrel

## Abstract

**Background:** Over the last few decades there is a progressive transition from a categorical to a dimensional approach to psychiatric disorders. Especially in case of substance use disorders, the increased interest in the individual vulnerability to transition from controlled to compulsive drug seeking and taking warrants the development of novel dimension-based objective diagnostic or stratification tools. Here we drew on a multidimensional preclinical model of addiction, namely the 3-criteria model, previously developed to identify the neurobehavioural basis of the individual vulnerability to switch from control to compulsive drug taking, to test the potential interest of a machine-learning assisted classifier objectively to identify individual subjects as vulnerable or resistant to addiction.

**Methods:** Large behavioural datasets from several of our previous studies on addiction-like behaviour for cocaine or alcohol were fed to a variety of machine-learning algorithms (each consisting of an unsupervised-clustering method combined with a supervised-prediction algorithm) to develop a classifier that identifies resilient and vulnerable rats with high precision and reproducibility irrespective of the cohort to which they belong.

**Results:** A classifier based on K-median or K-mean-clustering (for cocaine or alcohol, respectively) followed by Artificial Neural Networks emerged as a highly reliable and accurate tool to predict if a single rat is vulnerable or resilient to addiction. Thus, each of the rats previously characterized as displaying 0 criterion (i.e., resilient) or 3 criteria (i.e., vulnerable) in individual cohorts were correctly labelled by this classifier.

**Conclusion:** The present machine-learning-based classifier objectively labels single individuals as resilient or vulnerable to develop addiction-like behaviour in multisymptomatic preclinical models of cocaine or alcohol addiction-like behaviour in rats. This novel dimension-based classifier thereby increases the heuristic value and generalizability of these preclinical models while providing proof of principle for the deployment of similar tools for the future of diagnosis of psychiatric disorders.
