## Supplementary material for "Towards a machine-learning assisted diagnosis of psychiatric disorders and their operationalization in preclinical research: evidence from studies on addiction-like behaviour in individual rats": Alcohol_crit_correspondence.xlsx

### Sheet: All_data_alcohol
Composite id	Behavior1 = inability to refrain from drug seeking	Behavior2= progressive ration -increased motivation	Behavior3= maintained drug use despite aversive consequences	crits_original	Resilient =0, Vulnerable = 1 as per K mean clustering
1	5.67	27.33	10	0	0
2	15.33	54	41.67	3	1
3	9.33	40.33	7.67	0	0
4	11.67	37.67	3.67	1	0
5	4.33	28.67	8	0	0
6	5.67	21	5.33	0	0
7	3.33	28.33	6	0	0
8	9.67	68	44.33	3	1
9	14	49.33	81.67	3	1
10	14.33	46	13	2	1
11	13.33	55	15.67	2	1
12	15.67	56.67	9.33	2	1
13	5.33	35	3	0	0
14	15.33	56	28.67	3	1
15	8.33	28.33	11	0	0
16	4.67	39	1.67	0	0
17	9.33	28	9	0	0
18	2.33	23.67	3.33	0	0
19	8	16	5.67	0	0
20	9	17.67	12.33	0	0
21	11	31.33	20.33	1	1
22	8.67	26.33	5	0	0
23	6	34.33	5.33	0	0
24	6	15.33	3.67	0	0
25	16.67	45	10.67	2	1
26	5	30	24.33	1	0
27	8.33	42	39	2	1
28	15	37.67	20.67	1	1
29	17	37.33	22.67	2	1
30	6.67	40.67	24.33	1	1
31	10.67	45.33	26	3	1
32	4	47.67	26.33	2	1
33	10.33	44	52.33	3	1
34	11	44.33	30.67	3	1
35	9	35	21.67	1	1
36	7.67	46.33	8.33	1	0
37	6	32.33	36.67	1	1
38	8.33	40.33	50.67	1	1
39	9.33	89	44.33	2	1
40	9.67	49	5.33	2	1
41	7.67	25.67	10.67	0	0
42	9.67	35.33	27	2	1
43	7.33	19.67	10	0	0
44	8	28	4.67	0	0
45	2.33	14.33	4	0	0
46	2	21.67	4	0	0
47	6	34	6.33	0	0
48	5	24	9.33	0	0
49	6.67	31	5	0	0
50	3.67	46.33	4.67	1	0
51	10	25.67	12.67	1	0
52	5.67	22.33	38.67	1	0
53	16	49.33	7.67	2	1
54	6.67	25.67	5.33	0	0
55	3.33	32	13	0	0
56	6	19.67	8.67	0	0
57	13.33	39.67	23.33	2	1
58	9.67	37.67	11	1	0
59	8.67	57.67	19.67	1	1
60	13.33	42.67	17	3	1
61	1.67	45.33	24.67	2	0
62	6.67	44	14.33	2	0
63	5	44.67	29.33	2	1
64	6.33	49.67	2.33	1	0
65	9.33	55.67	29.33	2	1
66	11	51.67	14	2	1
67	5.33	39.67	11.33	0	0
68	10.67	42	15.67	3	1
69	2	27.67	16	1	0
70	10.33	30	21	2	1
71	4.33	22.33	17.67	1	0
72	5.67	30.33	10.67	0	0
73	7	28.67	37.67	1	1
74	11.67	33	5	1	0
75	19.67	43.67	22.33	3	1
76	17	43	37.33	3	1
77	4.67	23.33	20.67	1	0
78	2.67	74	7.33	1	1
79	13	58.67	2	2	1
80	11	56	9.67	2	1
81	1.67	23.67	8.33	0	0
82	3.67	17.33	2.67	0	0
83	9.33	37	4	0	0
84	18	42.67	19	3	1
85	13	35.67	6	1	0
86	7.33	27	14.33	1	0
87	10	31	6	0	0
88	10.67	38	11.67	1	0
89	10.33	22.33	3.33	1	0
90	24.33	49.33	8.33	2	1
91	10	37	8.33	0	0
92	18	45.33	42	3	1
93	17.67	38.33	18.33	2	1
94	3.67	14	9	0	0
95	4.33	15.33	7.67	0	0
96	8	17.67	6.33	0	0
97	1.33	12.33	6	0	0
98	3.33	12.67	11	0	0
99	4	13.67	6.67	0	0
100	15.67	63.33	19	3	1
101	6	16	6.33	0	0
102	4	18.67	6.33	0	0
103	3.67	31	3.67	0	0
104	8	32	14.67	1	0
105	1	16	10.67	0	0
106	1.33	16.33	5.33	0	0
107	9.33	27	9	0	0
108	2.33	38	5.67	0	0
109	10.67	27.33	6.33	1	0
110	11.67	54.67	10.33	2	1
111	8.33	21.33	5	0	0
112	4	30.33	11.67	0	0
113	5.67	25.33	4.33	0	0
114	16	53.33	10.67	2	1
115	9	45	21.67	2	1
116	4.67	19.67	6.33	0	0
117	6.33	18	7	0	0
118	10.33	37.67	4	1	0
119	2.33	40.33	45.67	2	1
120	3.33	53.67	3.67	1	0
121	6.67	44	5	2	0
122	2	24	10	0	0
123	9	33.33	17.33	2	0
124	14.33	53	24	3	1
125	2.67	26.67	19.33	1	0
126	10.33	24.67	5	1	0
127	17	52	37	3	1
128	7	41.67	14.33	2	0
129	1.67	18	3	0	0
130	8.67	54.33	20.33	3	1
131	9.67	25.33	5.67	1	0
132	4	72.33	14.67	2	1
133	5.33	32.67	6	0	0
134	9	40.33	5	2	0
135	4.67	42	7.67	1	0
136	2.67	30.33	4.67	0	0
137	6.67	28	6	0	0
138	8.67	25.33	4.67	1	0
139	3	15.67	5.67	0	0
140	5.33	22.33	17	1	0
141	6.33	22.67	8	0	0
142	2.67	17.33	6.67	0	0
143	4.67	25	6.33	0	0
144	10.67	36.33	15.67	2	1
145	5.33	61	20	2	1
146	3.33	22.33	3.67	0	0
147	5	30.67	7	0	0
148	5	32	9.33	0	0
149	6.33	25	5	0	0
150	9	86	15.33	3	1
