## Supplementary material for "Towards a machine-learning assisted diagnosis of psychiatric disorders and their operationalization in preclinical research: evidence from studies on addiction-like behaviour in individual rats": Cocaine_crit_correspondence.xlsx

### Sheet: Cocaine_crit_correspondence
Composite ID	Behavior1 = inability to refrain from drug seeking	Behavior2= progressive ration -increased motivation	Behavior3= maintained drug use despite aversive consequences	crits_orginal	Resilient = 0 and Vulnerable = 1 as per Kmedian clustering
1	82.7143	4119	244	1	1
2	114.857	852	129	2	0
3	89	3762	108	2	1
4	212.286	245	21	3	1
5	59.3333	5036	10	1	1
6	11	254	83	1	0
7	620.714	5625	271	1	1
8	4.14286	11	3	0	0
9	26.5714	995	76	1	0
10	92	515	26	0	0
11	395.571	3638	195	3	1
12	247.143	549	67	2	1
13	183.286	914	5	1	1
14	29.8571	2359	52	1	0
15	11.7143	31	2	0	0
16	33.4286	923	13	0	0
17	448.857	7446	111	3	1
18	153.143	2229	105	2	1
19	23.7143	1570	23	1	0
20	34.8571	250	14	0	0
21	52.7143	586	9	0	0
22	95.1429	320	99	1	0
23	143.429	2320	68	2	1
24	79.4286	894	62	0	0
25	60.7143	961	89	1	0
26	225.833	2733	1515	3	1
27	149	1409	20	2	1
28	385.286	10163	128	3	1
29	0.166667	140	11	0	0
30	10.4286	66	17	0	0
31	29	157	6	0	0
32	296.286	918	90	3	1
33	9.28571	598	91	0	0
34	285.143	276	273	2	1
35	42.8333	175	30	0	0
36	22.1667	130	15	0	0
37	0.142857	190	18	0	0
38	3.28571	162	17	0	0
39	213.333	27	17	1	1
40	48.3333	23	13	0	0
41	6.25	914	12	0	0
42	95.3333	2628	165	3	1
43	99.25	1429	374	3	1
44	28.75	555	15	0	0
45	112	2089	144	3	1
46	58.5	1603	17	1	0
47	36.75	639	45	0	0
48	56	21	11	0	0
49	28.75	596	14	0	0
50	33.75	638	180	1	0
51	178.25	2243	18	2	1
52	31.5	2654	3	2	1
53	86	143	23	0	0
54	256.75	2656	50	3	1
55	138.5	694	12	1	0
56	3.5	498	12	0	0
57	37.25	641	86	1	0
58	65.5	2256	8	1	1
59	72.25	1172	36	0	0
60	112.25	1877	105	3	1
61	50.75	1409	210	2	0
62	29	1418	8	0	0
63	40	815	24	0	0
64	29.5	688	43	0	0
65	11	33	111	0	0
66	4.25	882	5	0	0
67	41.75	48	26	0	0
68	0	976	130	0	0
69	0.25	681	76	0	0
70	32	667	34	0	0
71	2	469	51	0	0
72	44.75	228	55	0	0
73	14.25	668	23	0	0
74	1.25	532	45	1	0
75	8.75	170	80	1	0
76	54.75	442	148	1	0
77	11.5	57	95	1	0
78	2.5	7599	421	1	1
79	75	794	139	1	0
80	215.75	5046	1	2	1
81	45	1330	67	2	0
82	466.75	3451	98	2	1
83	83	1057	120	2	0
84	29.5	1487	178	2	0
85	505.5	7264	2455	3	1
86	127.75	2242	167	3	1
87	67.5	1867	136	3	1
88	127.25	1938	454	3	1
