## Supplementary material for "Towards a machine-learning assisted diagnosis of psychiatric disorders and their operationalization in preclinical research: evidence from studies on addiction-like behaviour in individual rats": EEES.xlsx

Rat no	Environnement	ND	ALP BP	ALP Shock	Kmedian-KNN	Kmedian-LR	Kmedian-SVM	Kmedian-ANN
1	EE	85.5	900	10	Resilient	Resilient	Resilient	Resilient
2	EE	68.5	580	16	Resilient	Resilient	Resilient	Resilient
3	EE	60	250	31	Resilient	Resilient	Resilient	Resilient
8	EE	142	683	27	Resilient	Resilient	Resilient	Resilient
9	EE	49	226	46	Resilient	Resilient	Resilient	Resilient
10	EE	223.75	1156	30	Vulnerable	Vulnerable	Vulnerable	Vulnerable
13	EE	57.25	497	9	Resilient	Resilient	Resilient	Resilient
15	EE	62.5	500	20	Resilient	Resilient	Resilient	Resilient
19	EE	6.25	389	0	Resilient	Resilient	Resilient	Resilient
20	EE	21.75	245	9	Resilient	Resilient	Resilient	Resilient
24	EE	156.5	691	30	Vulnerable	Vulnerable	Vulnerable	Vulnerable
28	EE	9.75	507	14	Resilient	Resilient	Resilient	Resilient
30	EE	80.75	218	19	Resilient	Resilient	Resilient	Resilient
32	EE	8.75	656	11	Resilient	Resilient	Resilient	Resilient
37	EE	16	337	5	Resilient	Resilient	Resilient	Resilient
38	EE	44.5	824	15	Resilient	Resilient	Resilient	Resilient
40	EE	7	888	10	Resilient	Resilient	Resilient	Resilient
41	EE	10.75	409	13	Resilient	Resilient	Resilient	Resilient
42	EE	187.25	334	5	Vulnerable	Vulnerable	Vulnerable	Vulnerable
4	ES	14.75	1422	12	Resilient	Resilient	Resilient	Resilient
5	ES	13	424	12	Resilient	Resilient	Resilient	Resilient
6	ES	39.25	469	27	Resilient	Resilient	Resilient	Resilient
12	ES	10.75	154	30	Resilient	Resilient	Resilient	Resilient
14	ES	70	437	16	Resilient	Resilient	Resilient	Resilient
18	ES	10.75	180	1	Resilient	Resilient	Resilient	Resilient
21	ES	44.75	325	12	Resilient	Resilient	Resilient	Resilient
23	ES	2.75	696	3	Resilient	Resilient	Resilient	Resilient
25	ES	55	502	13	Resilient	Resilient	Resilient	Resilient
27	ES	64	1804	21	Resilient	Resilient	Resilient	Resilient
34	ES	47	249	8	Resilient	Resilient	Resilient	Resilient
35	ES	40	434	10	Resilient	Resilient	Resilient	Resilient
36	ES	33	337	14	Resilient	Resilient	Resilient	Resilient
43	ES	50.75	359	13	Resilient	Resilient	Resilient	Resilient
45	ES	19.25	323	17	Resilient	Resilient	Resilient	Resilient
47	ES	7.75	242	7	Resilient	Resilient	Resilient	Resilient
48	ES	38	363	5	Resilient	Resilient	Resilient	Resilient
