## Supplementary material for "Towards a machine-learning assisted diagnosis of psychiatric disorders and their operationalization in preclinical research: evidence from studies on addiction-like behaviour in individual rats": All_data_alcohol.csv

Composite id	Behavior1 = inability to refrain from drug seeking	Behavior2= progressive ration -increased motivation	Behavior3= maintained drug use despite aversive consequences
1	5.67	27.33	10
2	15.33	54	41.67
3	9.33	40.33	7.67
4	11.67	37.67	3.67
5	4.33	28.67	8
6	5.67	21	5.33
7	3.33	28.33	6
8	9.67	68	44.33
9	14	49.33	81.67
10	14.33	46	13
11	13.33	55	15.67
12	15.67	56.67	9.33
13	5.33	35	3
14	15.33	56	28.67
15	8.33	28.33	11
16	4.67	39	1.67
17	9.33	28	9
18	2.33	23.67	3.33
19	8	16	5.67
20	9	17.67	12.33
21	11	31.33	20.33
22	8.67	26.33	5
23	6	34.33	5.33
24	6	15.33	3.67
25	16.67	45	10.67
26	5	30	24.33
27	8.33	42	39
28	15	37.67	20.67
29	17	37.33	22.67
30	6.67	40.67	24.33
31	10.67	45.33	26
32	4	47.67	26.33
33	10.33	44	52.33
34	11	44.33	30.67
35	9	35	21.67
36	7.67	46.33	8.33
37	6	32.33	36.67
38	8.33	40.33	50.67
39	9.33	89	44.33
40	9.67	49	5.33
41	7.67	25.67	10.67
42	9.67	35.33	27
43	7.33	19.67	10
44	8	28	4.67
45	2.33	14.33	4
46	2	21.67	4
47	6	34	6.33
48	5	24	9.33
49	6.67	31	5
50	3.67	46.33	4.67
51	10	25.67	12.67
52	5.67	22.33	38.67
53	16	49.33	7.67
54	6.67	25.67	5.33
55	3.33	32	13
56	6	19.67	8.67
57	13.33	39.67	23.33
58	9.67	37.67	11
59	8.67	57.67	19.67
60	13.33	42.67	17
61	1.67	45.33	24.67
62	6.67	44	14.33
63	5	44.67	29.33
64	6.33	49.67	2.33
65	9.33	55.67	29.33
66	11	51.67	14
67	5.33	39.67	11.33
68	10.67	42	15.67
69	2	27.67	16
70	10.33	30	21
71	4.33	22.33	17.67
72	5.67	30.33	10.67
73	7	28.67	37.67
74	11.67	33	5
75	19.67	43.67	22.33
76	17	43	37.33
77	4.67	23.33	20.67
78	2.67	74	7.33
79	13	58.67	2
80	11	56	9.67
81	1.67	23.67	8.33
82	3.67	17.33	2.67
83	9.33	37	4
84	18	42.67	19
85	13	35.67	6
86	7.33	27	14.33
87	10	31	6
88	10.67	38	11.67
89	10.33	22.33	3.33
90	24.33	49.33	8.33
91	10	37	8.33
92	18	45.33	42
93	17.67	38.33	18.33
94	3.67	14	9
95	4.33	15.33	7.67
96	8	17.67	6.33
97	1.33	12.33	6
98	3.33	12.67	11
99	4	13.67	6.67
100	15.67	63.33	19
101	6	16	6.33
102	4	18.67	6.33
103	3.67	31	3.67
104	8	32	14.67
105	1	16	10.67
106	1.33	16.33	5.33
107	9.33	27	9
108	2.33	38	5.67
109	10.67	27.33	6.33
110	11.67	54.67	10.33
111	8.33	21.33	5
112	4	30.33	11.67
113	5.67	25.33	4.33
114	16	53.33	10.67
115	9	45	21.67
116	4.67	19.67	6.33
117	6.33	18	7
118	10.33	37.67	4
119	2.33	40.33	45.67
120	3.33	53.67	3.67
121	6.67	44	5
122	2	24	10
123	9	33.33	17.33
124	14.33	53	24
125	2.67	26.67	19.33
126	10.33	24.67	5
127	17	52	37
128	7	41.67	14.33
129	1.67	18	3
130	8.67	54.33	20.33
131	9.67	25.33	5.67
132	4	72.33	14.67
133	5.33	32.67	6
134	9	40.33	5
135	4.67	42	7.67
136	2.67	30.33	4.67
137	6.67	28	6
138	8.67	25.33	4.67
139	3	15.67	5.67
140	5.33	22.33	17
141	6.33	22.67	8
142	2.67	17.33	6.67
143	4.67	25	6.33
144	10.67	36.33	15.67
145	5.33	61	20
146	3.33	22.33	3.67
147	5	30.67	7
148	5	32	9.33
149	6.33	25	5
150	9	86	15.33
