## Supplementary material for "Towards a machine-learning assisted diagnosis of psychiatric disorders and their operationalization in preclinical research: evidence from studies on addiction-like behaviour in individual rats": All_data_cocaine.csv

Year	Rat	Composite ID	Behavior1 = inability to refrain from drug seeking	Behavior2= progressive ration -increased motivation	Behavior3= maintained drug use despite aversive consequences
2010	2	1	82.714286	4119	244
2010	3	2	114.857143	852	129
2010	4	3	89	3762	108
2010	5	4	212.285714	245	21
2010	7	5	59.333333	5036	10
2010	9	6	11	254	83
2010	10	7	620.714286	5625	271
2010	11	8	4.142857	11	3
2010	12	9	26.571429	995	76
2010	13	10	92	515	26
2010	14	11	395.571429	3638	195
2010	16	12	247.142857	549	67
2010	17	13	183.285714	914	5
2010	18	14	29.857143	2359	52
2010	24	15	11.714286	31	2
2010	25	16	33.428571	923	13
2010	27	17	448.857143	7446	111
2010	28	18	153.142857	2229	105
2010	33	19	23.714286	1570	23
2010	34	20	34.857143	250	14
2010	36	21	52.714286	586	9
2010	37	22	95.142857	320	99
2010	40	23	143.428571	2320	68
2010	41	24	79.428571	894	62
2010	42	25	60.714286	961	89
2010	43	26	225.833333	2733	1515
2010	44	27	149	1409	20
2010	45	28	385.285714	10163	128
2010	46	29	0.166667	140	11
2010	49	30	10.428571	66	17
2010	50	31	29	157	6
2010	52	32	296.285714	918	90
2010	53	33	9.285714	598	91
2010	54	34	285.142857	276	273
2010	55	35	42.833333	175	30
2010	58	36	22.166667	130	15
2010	60	37	0.142857	190	18
2010	61	38	3.285714	162	17
2010	62	39	213.333333	27	17
2010	64	40	48.333333	23	13
2008	1	41	6.25	914	12
2008	3	42	95.3333333	2628	165
2008	5	43	99.25	1429	374
2008	6	44	28.75	555	15
2008	9	45	112	2089	144
2008	10	46	58.5	1603	17
2008	11	47	36.75	639	45
2008	15	48	56	21	11
2008	16	49	28.75	596	14
2008	18	50	33.75	638	180
2008	22	51	178.25	2243	18
2008	23	52	31.5	2654	3
2008	24	53	86	143	23
2008	27	54	256.75	2656	50
2008	32	55	138.5	694	12
2008	33	56	3.5	498	12
2008	34	57	37.25	641	86
2008	37	58	65.5	2256	8
2008	39	59	72.25	1172	36
2008	40	60	112.25	1877	105
2008	42	61	50.75	1409	210
2008	43	62	29	1418	8
2008	44	63	40	815	24
2009	5	64	29.5	688	43
2009	12	65	11	33	111
2009	22	66	4.25	882	5
2009	26	67	41.75	48	26
2009	42	68	0	976	130
2009	52	69	0.25	681	76
2009	73	70	32	667	34
2009	74	71	2	469	51
2009	75	72	44.75	228	55
2009	t2	73	14.25	668	23
2009	10	74	1.25	532	45
2009	17	75	8.75	170	80
2009	45	76	54.75	442	148
2009	54	77	11.5	57	95
2009	82	78	2.5	7599	421
2009	91	79	75	794	139
2009	32	80	215.75	5046	1
2009	37	81	45	1330	67
2009	49	82	466.75	3451	98
2009	81	83	83	1057	120
2009	95	84	29.5	1487	178
2009	29	85	505.5	7264	2455
2009	55	86	127.75	2242	167
2009	63	87	67.5	1867	136
2009	92	88	127.25	1938	454
